# A mammalian methylation array for profiling methylation levels at conserved sequences

**DOI:** 10.1101/2021.01.07.425637

**Authors:** Adriana Arneson, Amin Haghani, Michael J. Thompson, Matteo Pellegrini, Soo Bin Kwon, Ha Vu, Mingjia Yao, Caesar Z. Li, Ake T. Lu, Bret Barnes, Kasper D. Hansen, Wanding Zhou, Charles E. Breeze, Jason Ernst, Steve Horvath

## Abstract

Infinium methylation arrays are not available for the vast majority of non-human mammals. Moreover, even if species-specific arrays were available, probe differences between them would confound cross-species comparisons. To address these challenges, we developed the mammalian methylation array, a single custom array that measures 36k CpGs that are well conserved across mammalian species. We designed a set of probes on the array that can tolerate specific cross-species mutations. We annotate the array in over 200 species and report CpG island status and chromatin states in select species. Calibration experiments demonstrate the high fidelity in humans, rats, and mice. The mammalian methylation array has several strengths: it applies to all mammalian species even those that have not yet been sequenced, it provides deep coverage of conserved cytosines facilitating the development epigenetic biomarkers, and it increases the probability that biological insights gained in one species will translate to others.
