## Supplementary Data for "A mammalian methylation array for profiling methylation levels at conserved sequences"

### Sheet: summary of aligned mammals
	SpeciesLatinName	CommonNames	Order	mappedProbes	HumanOrthologousProbes	CpGisland	PercentageHumanOrthologourProbes	PercentageCpGisland	genomeVersion
1	Acinonyx jubatus	Cheetah	Carnivora	32158		4661		14.49	Acinonyx_jubatus.Aci_jub_2_genomic
2	Ailuropoda melanoleuca		Carnivora	30130	19807	4030	65.74	13.38	Ailuropoda_melanoleuca.ailMel1.100
3	Arvicanthis niloticus	African grass rat (Nile Kusu)	Rodentia	28957		7182		24.8	Arvicanthis_niloticus.mArvNil1.pat.X_genomic
4	Elephas maximus	Asian elephant	Proboscidea	29542					Asian_elephant.Elephas_maximus.Kandula3.cat.augustus
5	Balaenoptera acutorostrata		Cetacea	29517		4581		15.52	Balaenoptera_acutorostrata.BalAcu1.0_genomic
6	Desmodus rotundus	Common vampire bat	Chiroptera	28552		4794		16.79	Bat.Desmodus_rotundus.GCF 002940915.1 ASM294091v2
7	Eptesicus fuscus	Big brown bat	Chiroptera	28606		4318		15.09	Bat.Eptesicus_fuscus.GCF 000308155.1 EptFus1.0
8	Molossus molossus	Pallas's mastiff bat / Velvety free-tailed bat	Chiroptera	29596					Bat.Molossus_molossus.HLmolMol2
9	Myotis lucifugus	Little brown bat	Chiroptera	26474	16052		60.63		Bat.Myotis_lucifugus.GCF 000147115.1 Myoluc2.0
10	Myotis myotis	Greater mouse-eared bat	Chiroptera	28945					Bat.Myotis_myotis.HLmyoMyo6
11	Phyllostomus discolor	Pale spear-nosed bat	Chiroptera	29294					Bat.Phyllostomus_discolor. HLphyDis3
12	Pipistrellus kuhlii		Chiroptera	27164					Bat.Pipistrellus_kuhlii.HLpipKuh2
13	Pteropus vampyrus	Large flying fox	Chiroptera	22216	17263	2916	77.71	13.13	Bat.Pteropus_vampyrus.pteVam1.100
14	Rhinolophus ferrumequinum	Greater horseshoe bat	Chiroptera	30724	20801	5127	67.7	16.69	Bat.Rhinolophus_ferrumequinum.HLrhiFer5
15	Rousettus aegyptiacus	Egyptian fruit bat	Chiroptera	30576					Bat.Rousettus_aegyptiacus.HLrouAeg4
16	Delphinapterus leucas	Beluga whale	Cetacea	30187		4317		14.3	Beluga_whale.Delphinapterus_leucas.ASM228892v3.100
17	Bison bison		Artiodactyla	29020		5219		17.98	Bison_bison.Bison_UMD1.0_genomic
18	Bos grunniens		Artiodactyla	26775	18698	5203	69.83	19.43	Bos_grunniens.LU_Bosgru_v3.0.100
19	Bos taurus	Cattle	Artiodactyla	30419	21996		72.31		Bos_taurus_hybrid.UOA_Angus_1.100
20	Callorhinus ursinus		Carnivora	27984		5232		18.7	Callorhinus_ursinus.ASM326570v1_genomic
21	Camelus bactrianus		Artiodactyla	30043		4885		16.26	Camelus_bactrianus.Ca_bactrianus_MBC_1.0_genomic
22	Camelus dromedarius		Artiodactyla	30776	21131	4694	68.66	15.25	Camelus_dromedarius.CamDro2.100
23	Canis lupus familiaris	Dog	Carnivora	31646	20935		66.15		Canis_lupus_dingo.ASM325472v1.100
24	Canis lupus familiaris	Dog	Carnivora	31258	20935		66.97		Canis_lupus_familiarisbasenji.Basenji_breed-1.1.100
25	Capra hircus	Domestic goat	Artiodactyla	31182	21140	5173	67.8	16.59	Capra_hircus.ARS1.100
26	Castor canadensis	American beaver / Beaver / North American beaver	Rodentia	22433	14875	6245	66.31	27.84	Castor_canadensis.C.can_genome_v1.0.100
27	Felis catus	Cat / Domestic cat	Carnivora	32337	23775	3876	73.52	11.99	Cat.Felis_catus_9.0.100
28	Bos taurus	Cattle	Artiodactyla	31252	21996		70.38		Cattle.bos_taurus.ARS-UCD1.2
29	Cavia aperea		Rodentia	20449	10835	2852	52.99	13.95	Cavia_aperea.CavAp1.0.100
30	Cavia porcellus	Guinea pig	Rodentia	27670	19799	6020	71.55	21.76	Cavia_porcellus.Cavpor3.0.100
31	Cebus capucinus		Primates	32966	23673	7186	71.81	21.8	Cebus_capucinus.Cebus_imitator-1.0.100
32	Ceratotherium simum simum	Southern white rhinoceros / White rhino	Perissodactyla	31551		5316		16.85	Ceratotherium_simum.CerSimSim1.0_genomic
33	Chinchilla lanigera	Chichillah / Long-tailed chinchilla	Rodentia	29373	20896	5495	71.14	18.71	Chinchilla_lanigera.ChiLan1.0.100
34	Colobus angolensis			33596	24342	6615	72.46	19.69	Colobus_angolensis_palliatus.Cang.pa_1.0.100
35	Condylura cristata	Star-nosed mole / Starnosed mole vole	Soricomorpha	29718		4725		15.9	Condylura_cristata.ConCri1.0_genomic
36	Cricetulus griseus			29029	20761	6812	71.52	23.47	Cricetulus_griseus_chok1gshd.CHOK1GS_HDv1.100
37	Cricetulus griseus			29133	20761	6812	71.26	23.38	Cricetulus_griseus_picr.CriGri-PICR.100
38	Dasypus novemcinctus		Cingulata	27522	17822	5655	64.76	20.55	Dasypus_novemcinctus.Dasnov3.0.100
39	Dipodomys ordii		Rodentia	26768	17247	4664	64.43	17.42	Dipodomys_ordii.Dord_2.0.100
40	Canis lupus familiaris	Dog	Carnivora	31911	20935		65.6		Dog.CanFam_GreatDane.UMICH_Zoey_3.1.100
41	Canis lupus familiaris	Dog	Carnivora	30930	20935		67.69		Dog.CanFam3.1
42	Echinops telfairi	Lesser hedgehog tenrec	Afrosoricida	26126		4884		18.69	Echinops_telfairi.ASM31398v2_genomic
43	Loxodonta africana	Savanna elephant	Proboscidea	28487	19138	4162	67.18	14.61	Elephant.Loxodonta_africana.loxAfr3.100
44	Elephantulus edwardii		Macroscelidea	27416		6299		22.98	Elephantulus_edwardii.EleEdw1.0_genomic
45	Enhydra lutris	Southern sea otter	Carnivora	31309		5969		19.06	Enhydra_lutris.ASM228890v2_genomic
46	Equus asinus			31084	21623	4944	69.56	15.91	Equus_asinus_asinus.ASM303372v1.100
47	Erinaceus europaeus		Erinaceomorpha	24964		5476		21.94	Erinaceus_europaeus.EriEur2.0_genomic
48	Eumetopias jubatus	Steller sea lion	Carnivora	31129		5730		18.41	Eumetopias_jubatus.ASM402803v1_genomic
49	Cryptomys damarensis	Damaraland mole rat	Rodentia	27222	18528	5561	68.06	20.43	Fukomys_damarensis.DMR_v1.0.100
50	Globicephala melas		Cetacea	30399		4536		14.92	Globicephala_melas.ASM654740v1_genomic
51	Gorilla gorilla	Gorilla	Primates	34089	22326	5524	65.49	16.2	Gorilla_gorilla.gorGor4.100
52	Heterocephalus glaber			27917	14764	6354	52.89	22.76	Heterocephalus_glaber_female.HetGla_female_1.0.100
53	Heterocephalus glaber			25231	14764	6354	58.52	25.18	Heterocephalus_glaber_male.HetGla_1.0.100
54	Equus caballus	Horse	Perissodactyla	31836		5062		15.9	Horse.Equus_caballus.EquCab3.0.100
55	Homo sapiens	Human	Primates	37492		6128		16.34	Human.Homo_sapiens.hg19
56	Homo sapiens	Human	Primates	37540		6128		16.32	Human.Homo_sapiens.hg38
57	Hylobates moloch		Primates	34521		6286		18.21	Hylobates_moloch.HMol_V2_genomic
58	Ictidomys tridecemlineatus		Rodentia	30703	21501	7328	70.03	23.87	Ictidomys_tridecemlineatus.SpeTri2.0.100
59	Jaculus jaculus		Rodentia	27428	17413	6605	63.49	24.08	Jaculus_jaculus.JacJac1.0.100
60	Orcinus orca	Killer whale	Cetacea	30467					Killer whale.Orcinus_orca.GCF_000331955.2_Oorc_1.1_genomic
61	Lagenorhynchus obliquidens	Pacific white-sided dolphin	Cetacea	30481		4516		14.82	Lagenorhynchus_obliquidens.ASM367639v1_genomic
62	Leptonychotes weddellii		Carnivora	29732		5478		18.42	Leptonychotes_weddellii.LepWed1.0_genomic
63	Lipotes vexillifer		Cetacea	29040		4076		14.04	Lipotes_vexillifer.Lipotes_vexillifer_v1_genomic
64	Lontra canadensis		Carnivora	30984		5843		18.86	Lontra_canadensis.GSC_riverotter_1.0_genomic
65	Lynx canadensis		Carnivora	31840	22913	3800	71.96	11.93	Lynx_canadensis.mLynCan4_v1.p.100
66	Macaca fascicularis		Primates	34838	24347	6073	69.89	17.43	Macaca_fascicularis.Macaca_fascicularis_5.0.100
67	Macaca nemestrina		Primates	34768	25743	6097	74.04	17.54	Macaca_nemestrina.Mnem_1.0.100
68	Mandrillus leucophaeus		Primates	33341	23490	6457	70.45	19.37	Mandrillus_leucophaeus.Mleu.le_1.0.100
69	Callithrix jacchus	Common marmoset / Marmoset	Primates	32880	20397	6930	62.03	21.08	Marmoset.Callithrix_jacchus.ASM275486v1.100
70	Marmota marmota			29405	19649	6702	66.82	22.79	Marmot.alpine.Marmota_marmota_marmota.marMar2.1.100
71	Marmota flaviventris	Yellow-bellied marmot	Rodentia	31388	19695	7564	62.75	24.1	Marmot.yellow-bellied.Marmota_flaviventris.GCF_003676075.2_GSC_YBM_2.0
72	Meriones unguiculatus	Gerbil / Mongolian gerbil	Rodentia	23191	16517	5614	71.22	24.21	Meriones_unguiculatus.MunDraft-v1.0.100
73	Mesocricetus auratus	Hamster	Rodentia	27805	18136	6176	65.23	22.21	Mesocricetus_auratus.MesAur1.0.100
74	Microcebus murinus		Primates	31776	22783	5049	71.7	15.89	Microcebus_murinus.Mmur_3.0.100
75	Mirounga leonina		Carnivora	31242		5888		18.85	Mirounga_leonina.KU_Mleo_1.0_genomic
76	Monodon monoceros		Cetacea	30352		4538		14.95	Monodon_monoceros.NGI_Narwhal_1_genomic
77	Mus musculus	Mouse / Wild mouse	Rodentia	29637	21664	6721	73.1	22.68	Mouse.Mus_musculus.GRCm38.100
78	Mus caroli		Rodentia	29537	20965	6753	70.98	22.86	Mus_caroli.CAROLI_EIJ_v1.1.100
79	Mus musculus	Mouse / Wild mouse	Rodentia	29932	21664	6721	72.38	22.45	Mus_musculus_129s1svimj.129S1_SvImJ_v1.100
80	Mus musculus	Mouse / Wild mouse	Rodentia	29987	21664	6721	72.24	22.41	Mus_musculus_aj.A_J_v1.100
81	Mus musculus	Mouse / Wild mouse	Rodentia	29961	21664	6721	72.31	22.43	Mus_musculus_akrj.AKR_J_v1.100
82	Mus musculus	Mouse / Wild mouse	Rodentia	29945	21664	6721	72.35	22.44	Mus_musculus_balbcj.BALB_cJ_v1.100
83	Mus musculus	Mouse / Wild mouse	Rodentia	29912	21664	6721	72.43	22.47	Mus_musculus_c3hhej.C3H_HeJ_v1.100
84	Mus musculus	Mouse / Wild mouse	Rodentia	29958	21664	6721	72.31	22.43	Mus_musculus_c57bl6nj.C57BL_6NJ_v1.100
85	Mus musculus	Mouse / Wild mouse	Rodentia	29907	21664	6721	72.44	22.47	Mus_musculus_casteij.CAST_EiJ_v1.100
86	Mus musculus	Mouse / Wild mouse	Rodentia	29946	21664	6721	72.34	22.44	Mus_musculus_cbaj.CBA_J_v1.100
87	Mus musculus	Mouse / Wild mouse	Rodentia	29953	21664	6721	72.33	22.44	Mus_musculus_dba2j.DBA_2J_v1.100
88	Mus musculus	Mouse / Wild mouse	Rodentia	29888	21664	6721	72.48	22.49	Mus_musculus_fvbnj.FVB_NJ_v1.100
89	Mus musculus	Mouse / Wild mouse	Rodentia	29927	21664	6721	72.39	22.46	Mus_musculus_lpj.LP_J_v1.100
90	Mus musculus	Mouse / Wild mouse	Rodentia	29868	21664	6721	72.53	22.5	Mus_musculus_nodshiltj.NOD_ShiLtJ_v1.100
91	Mus musculus	Mouse / Wild mouse	Rodentia	29926	21664	6721	72.39	22.46	Mus_musculus_nzohlltj.NZO_HlLtJ_v1.100
92	Mus musculus	Mouse / Wild mouse	Rodentia	29886	21664	6721	72.49	22.49	Mus_musculus_pwkphj.PWK_PhJ_v1.100
93	Mus musculus	Mouse / Wild mouse	Rodentia	29894	21664	6721	72.47	22.48	Mus_musculus_wsbeij.WSB_EiJ_v1.100
94	Mus spicilegus		Rodentia	28366	19135	6390	67.46	22.53	Mus_spicilegus.MUSP714.100
95	Mustela erminea		Carnivora	31972		5750		17.98	Mustela_erminea.mMusErm1.Pri_genomic
96	Mustela putorius furo	Ferret	Carnivora	31285	21439		68.53		Mustela_putorius_furo.MusPutFur1.0.100
97	Myotis brandtii	Brandt's bat	Chiroptera	27295		3984		14.6	Myotis_brandtii.ASM41265v1_genomic
98	Neovison vison		Carnivora	31001	20586	5259	66.4	16.96	Neovison_vison.NNQGG.v01.100
99	Nomascus leucogenys		Primates	33390	22198	5332	66.48	15.97	Nomascus_leucogenys.Nleu_3.0.100
100	Ochotona princeps		Lagomorpha	28080	13386	4947	47.67	17.62	Ochotona_princeps.OchPri3.0_genomic
101	Octodon degus		Rodentia	28154	18107	5896	64.31	20.94	Octodon_degus.OctDeg1.0.100
102	Odobenus rosmarus divergens			31540		5594		17.74	Odobenus_rosmarus.Oros_1.0_genomic
103	Papio anubis	Olive baboon	Primates	34865	25042	7216	71.83	20.7	Olive baboon.Papio_anubis.Panu_3.0.100
104	Monodelphis domestica	Opossum / Opossum	Didelphimorphia	15098		3860		25.57	Opossum.Monodelphis_domestica.ASM229v1.100
105	Ornithorhynchus anatinus		Monotremata	14283		1190		8.33	Ornithorhynchus_anatinus.mOrnAna1.p.v1.100
106	Orycteropus afer	Aardvark	Tubulidentata	28876		7450		25.8	Orycteropus_afer.OryAfe1.0_genomic
107	Oryctolagus cuniculus	European rabbit	Lagomorpha	28619	19300	4026	67.44	14.07	Oryctolagus_cuniculus.OryCun2.0.100
108	Otolemur garnettii		Primates	30900	20833	7054	67.42	22.83	Otolemur_garnettii.OtoGar3.100
109	Pan paniscus		Primates	35383	23932	7148	67.64	20.2	Pan_paniscus.panpan1.1.100
110	Pan troglodytes	Chimpanzee	Primates	35012		6145		17.55	Pan_troglodytes.Pan_tro_3.0.100
111	Panthera leo nubica			32308		4216		13.05	Panthera_leo.PanLeo1.0.100
112	Panthera pardus		Carnivora	30597	21339	3641	69.74	11.9	Panthera_pardus.PanPar1.0.100
113	Panthera tigris			29429	18757	3104	63.74	10.55	Panthera_tigris_altaica.PanTig1.0.100
114	Peromyscus leucopus	White-footed mouse	Rodentia	28554		6537		22.89	Peromyscus_leucopus.Pero_0.1_genomic
115	Peromyscus¬†maniculatus			29125	20515	6610	70.44	22.7	Peromyscus_maniculatus_bairdii.HU_Pman_2.1.100
116	Phascolarctos cinereus		Diprotodontia	17856	11762	4457	65.87	24.96	Phascolarctos_cinereus.phaCin_unsw_v4.1.100
117	Phoca vitulina	Harbor seal	Carnivora	32075		5698		17.76	Phoca_vitulina.GSC_HSeal_1.0_genomic
118	Sus scrofa	Domestic pig	Artiodactyla	31647	21637	5906	68.37	18.66	Pig.Sus_scrofa.Sscrofa11.1.100
119	Microtus ochrogaster	Prairie vole	Rodentia	28812	19936	5395	69.19	18.72	Prairie_vole.Microtus_ochrogaster.MicOch1.0.100
120	Prolemur simus		Primates	31219	22262	5190	71.31	16.62	Prolemur_simus.Prosim_1.0.100
121	Pteropus alecto		Chiroptera	30042		3944		13.13	Pteropus_alecto.ASM32557v1_genomic
122	Puma concolor		Carnivora	28325		2470		8.72	Puma_concolor.PumCon1.0_genomic
123	Rattus norvegicus	Brown rat / Brown rat / Rat / Wild rat	Rodentia	27658	18751	5025	67.8	18.17	Rat.Rattus_norvegicus.Rnor_6.0.101
124	Rattus rattus	Black rat / Roof rat	Rodentia	28568		6339		22.19	Rattus_rattus.Rrattus_CSIRO_v1_genomic
125	Macaca mulatta			35053	24892	7395	71.01	21.1	Rhesus_Macaque.Macaca_mulatta.Mmul_10.100
126	Rhinopithecus bieti		Primates	31923	22391	5385	70.14	16.87	Rhinopithecus_bieti.ASM169854v1.100
127	Rhinopithecus roxellana		Primates	32193	23110	5452	71.79	16.94	Rhinopithecus_roxellana.Rrox_v1.100
128	Saimiri boliviensis			32690	23603	7029	72.2	21.5	Saimiri_boliviensis_boliviensis.SaiBol1.0.100
129	Sapajus apella		Primates	33284		7309		21.96	Sapajus_apella.GSC_monkey_1.0_genomic
130	Ovis aries	Sheep	Artiodactyla	30855	18870	6160	61.16	19.96	Sheep.oar_rambouillet_v1.0
131	Ovis aries	Sheep	Artiodactyla	30099	18870	6160	62.69	20.47	Sheep.ovis_aries_V4
132	Sorex araneus		Soricomorpha	26477	11096	3929	41.91	14.84	Sorex_araneus.SorAra2.0_genomic
133	Suricata suricatta	Meerkat	Carnivora	30884		4782		15.48	Suricata_suricatta.meerkat_22Aug2017_6uvM2_HiC.100
134	Sus scrofa	Domestic pig	Artiodactyla	29757	21637	5906	72.71	19.85	Sus_scrofa_berkshire.Berkshire_pig_v1.100
135	Sus scrofa	Domestic pig	Artiodactyla	30063	21637	5906	71.97	19.65	Sus_scrofa_hampshire.Hampshire_pig_v1.100
136	Sus scrofa	Domestic pig	Artiodactyla	29636	21637	5906	73.01	19.93	Sus_scrofa_jinhua.Jinhua_pig_v1.100
137	Sus scrofa	Domestic pig	Artiodactyla	29508	21637	5906	73.33	20.01	Sus_scrofa_landrace.Landrace_pig_v1.100
138	Sus scrofa	Domestic pig	Artiodactyla	30200	21637	5906	71.65	19.56	Sus_scrofa_largewhite.Large_White_v1.100
139	Sus scrofa	Domestic pig	Artiodactyla	29467	21637	5906	73.43	20.04	Sus_scrofa_meishan.Meishan_pig_v1.100
140	Sus scrofa	Domestic pig	Artiodactyla	29739	21637	5906	72.76	19.86	Sus_scrofa_pietrain.Pietrain_pig_v1.100
141	Sus scrofa	Domestic pig	Artiodactyla	30471	21637	5906	71.01	19.38	Sus_scrofa_rongchang.Rongchang_pig_v1.100
142	Sus scrofa	Domestic pig	Artiodactyla	27173	21637	5906	79.63	21.73	Sus_scrofa_tibetan.Tibetan_Pig_v2.100
143	Sus scrofa	Domestic pig	Artiodactyla	31073	21637	5906	69.63	19.01	Sus_scrofa_usmarc.USMARCv1.0.100
144	Sus scrofa	Domestic pig	Artiodactyla	28487	21637	5906	75.95	20.73	Sus_scrofa_wuzhishan.minipig_v1.0.100
145	Sarcophilus harrisii	Tasmanian devil	Dasyuromorphia	15878		4183		26.34	Tasmanian_devil.Sarcophilus_harrisii.DEVIL7.0.100
146	Theropithecus gelada		Primates	34790	25710	6188	73.9	17.79	Theropithecus_gelada.Tgel_1.0.100
147	Trachypithecus francoisi	Francois leaf monkey	Primates	34295		6232		18.17	Trachypithecus_francoisi.Tfra_2.0_genomic
148	Trichechus manatus	West Indian manatee	Sirenia	29078		5777		19.87	Trichechus_manatus.TriManLat1.0_genomic
149	Tursiops truncatus	Bottlenose dolphin	Cetacea	23005	15897	3133	69.1	13.62	Tursiops_truncatus.turTru1.100
150	Ursus americanus	Black bear	Carnivora	21227	14602	3547	68.79	16.71	Ursus_americanus.ASM334442v1.100
151	Ursus arctos		Carnivora	32378		5014		15.49	Ursus_arctos.ASM358476v1_genomic
152	Ursus maritimus		Carnivora	29665	17804	2809	60.02	9.47	Ursus_maritimus.UrsMar_1.0.100
153	Ursus thibetanus			32094		4654		14.5	Ursus_thibetanus_thibetanus.ASM966005v1.100
154	Chlorocebus sabaeus	Vervet	Primates	34939	24040	6337	68.81	18.14	Vervet_monkey.Chlorocebus_sabaeus.ChlSab1.1.100
155	Vicugna pacos	Alpaca	Artiodactyla	30758		5237		17.03	Vicugna_pacos.VicPac3.1_genomic
156	Vombatus ursinus		Diprotodontia	15784	10699	4045	67.78	25.63	Vombatus_ursinus.bare-nosed_wombat_genome_assembly.100
157	Vulpes vulpes		Carnivora	31201		5131		16.44	Vulpes_vulpes.VulVul2.2.100
158	Odocoileus virginianus	White-tailed deer	Artiodactyla	29846					White tailed deer.Odocoileus_virginianus..GCF_002102435.1_Ovir.te_1.0_genomic
159	Zalophus californianus	California sea lion	Carnivora	31666		5887		18.59	Zalophus_californianus.zalCal2.2_genomic

### Sheet: summary of non-mammals
	speciesLatinName	mappedProbes	HumanOrthologousProbes	PercentageHumanOrthologourProbes	CpGisland	PercentageCpGisland	Class	Order	Family	Common.name	maximum lifespan by year	genome id
1	Ambystoma mexicanum	5386					Amphibia	Urodela	Ambystomatidae	Axolotl		AmexG_v6.0-DD
2	Leptobrachium leishanense	4004					Amphibia	Anura	Megophryidae	Leishan spiny toad		ASM966780v1
3	Xenopus tropicalis	4239			88	2.08	Amphibia	Anura	Pipidae	Tropical clawed frog		Xenopus_tropicalis_v9.1
4	Accipiter nisus	7077			475	6.71	Aves	Accipitriformes	Accipitridae	Eurasian sparrowhawk	20.2	Accipiter_nisus_ver1.0
5	Amazona collaria	9946			787	7.91	Aves	Psittaciformes	Psittacidae	Yellow-billed parrot		ASM394721v1
6	Anas zonorhyncha	10637			870	8.18	Aves	Anseriformes	Anatidae	Eastern spot-billed duck		ASM222487v1
7	Anser brachyrhynchus	11130			649	5.83	Aves	Anseriformes	Anatidae	Pink-footed goose	40.9	ASM259213v1
8	Anser cygnoides	11067			693	6.26	Aves	Anseriformes	Anatidae	Swan goose		GooseV1.0
9	Apteryx haastii	10654			474	4.45	Aves	Apterygiformes	Apterygidae	Great spotted kiwi		aptHaa1
10	Apteryx owenii	10892			487	4.47	Aves	Apterygiformes	Apterygidae	Little spotted kiwi		aptOwe1
11	Apteryx rowi	10971			486	4.43	Aves	Apterygiformes	Apterygidae	Okarito kiwi		aptRow1
12	Aquila chrysaetos chrysaetos	11617	8011	68.96	687	5.91	Aves	Accipitriformes	Accipitridae	Golden eagle		bAquChr1.2
13	Athene cunicularia	9625			528	5.49	Aves	Strigiformes	Strigidae	Burrowing owl	11	athCun1
14	Bubo bubo	10790			711	6.59	Aves	Strigiformes	Strigidae	Eurasian eagle-owl	68	BubBub1.0
15	Buteo japonicus	10801			700	6.48	Aves	Accipitriformes	Accipitridae	Eastern buzzard		ButJap1.0
16	Cairina moschata domestica	11181			813	7.27	Aves	Anseriformes	Anatidae	Domestic muscovy duck		CaiMos1.0
17	Calidris pugnax	10779			505	4.69	Aves	Charadriiformes	Scolopacidae	Ruff		ASM143184v1
18	Calidris pygmaea	10888			532	4.89	Aves	Charadriiformes	Scolopacidae	Spoon-billed sandpiper		ASM369795v1
19	Camarhynchus parvulus	10489			1193	11.37	Aves	Passeriformes	Thraupidae	Small tree finch		STF_HiC
20	Catharus ustulatus	10288			796	7.74	Aves	Passeriformes	Turdidae	Swainson's thrush	11	bCatUst1.pri
21	Chrysolophus pictus	10677			749	7.02	Aves	Galliformes	Phasianidae	Golden pheasant	13.4	Chrysolophus_pictus_GenomeV1.0
22	Corvus moneduloides	10557			831	7.87	Aves	Passeriformes	Corvidae	New Caledonian crow		UO_Cmon_1.0
23	Coturnix japonica	10658	7124	66.84	823	7.72	Aves	Galliformes	Phasianidae	Japanese quail	6	Coturnix_japonica_2.0
24	Cyanistes caeruleus	9391			980	10.44	Aves	Passeriformes	Paridae	Blue tit	14.6	cyaCae2
25	Dromaius novaehollandiae	11124	7239	65.08	563	5.06	Aves	Casuariiformes	Dromaiidae	Emu	16.6	droNov1
26	Erythrura gouldiae	10181			860	8.45	Aves	Passeriformes	Estrildidae	Gouldian finch	6	GouldianFinch
27	Falco tinnunculus	10944			582	5.32	Aves	Falconiformes	Falconidae	Common kestrel	23.8	FalTin1.0
28	Ficedula albicollis	10200	6846	67.12	1297	12.72	Aves	Passeriformes	Muscicapidae	Collared flycatcher	9.8	FicAlb_1.4
29	Gallus gallus	11118			710	6.39	Aves	Galliformes	Phasianidae	Red junglefowl	30	GRCg6a
30	Geospiza fortis	9905			1164	11.75	Aves	Passeriformes	Thraupidae	Medium ground finch		GeoFor_1.0
31	Junco hyemalis	9640	6355	65.92	981	10.18	Aves	Passeriformes	Emberizidae	Dark-eyed junco	11.3	ASM382977v1
32	Lepidothrix coronata	10628			832	7.83	Aves	Passeriformes	Pipridae	Blue-crowned manakin		Lepidothrix_coronata-1.0
33	Lonchura striata domestica	10421			996	9.56	Aves	Passeriformes	Estrildidae	Bengalese finch		LonStrDom1
34	Malurus cyaneus samueli	9693			704	7.26	Aves	Passeriformes	Maluridae	Superb fairywren		mCya_1.0
35	Manacus vitellinus	9950	6370	64.02	593	5.96	Aves	Passeriformes	Pipridae	Golden-collared manakin		ASM171598v2
36	Meleagris gallopavo	9252	4830	52.2	683	7.38	Aves	Galliformes	Phasianidae	Wild turkey	13	Turkey_2.01
37	Melopsittacus undulatus	10142	6535	64.44	975	9.61	Aves	Psittaciformes	Psittacidae	Budgerigar	21	Melopsittacus_undulatus_6.3
38	Nothoprocta perdicaria	10723			762	7.11	Aves	Tinamiformes	Tinamidae	Chilean tinamou		notPer1
39	Numida meleagris	10947			646	5.9	Aves	Galliformes	Numididae	Helmeted guineafowl		NumMel1.0
40	Otus sunia	10813			549	5.08	Aves	Strigiformes	Strigidae	Oriental scops owl		OtuSun1.0
41	Parus major	10478			1089	10.39	Aves	Passeriformes	Paridae	Great tit	15.4	Parus_major1.1
42	Phasianus colchicus	11008			748	6.8	Aves	Galliformes	Phasianidae	Common pheasant	27	ASM414374v1
43	Strigops habroptila	10808	7128	65.95	752	6.96	Aves	Psittaciformes	Psittacidae	Kakapo	60	bStrHab1_v1.p
44	Strix occidentalis caurina	11027			666	6.04	Aves	Strigiformes	Strigidae	Northern spotted owl		Soccid_v01
45	Struthio camelus australis	10656			353	3.31	Aves	Struthioniformes	Struthionidae	African ostrich		ASM69896v1
46	Taeniopygia guttata	10328	6875	66.57	922	8.93	Aves	Passeriformes	Estrildidae	Zebra finch	12	bTaeGut1_v1.p
47	Zonotrichia albicollis	9777			1162	11.89	Aves	Passeriformes	Emberizidae	White-throated sparrow	14.9	Zonotrichia_albicollis-1.0.1
48	Zosterops lateralis melanops	9375			1341	14.3	Aves	Passeriformes	Zosteropidae	Silvereye		ASM128173v1
49	Anolis carolinensis	7887	4843	61.4	639	8.1	Reptilia	Squamata	Dactyloidae	Green anole	7.2	AnoCar2.0
50	Chelonoidis abingdonii	10784	6684	61.98	603	5.59	Reptilia	Testudines	Chelydridae	Abingdon island giant tortoise		ASM359739v1
51	Chelydra serpentina	11122			404	3.63	Reptilia	Testudines	Chelydridae	Common snapping turtle	47	Chelydra_serpentina-1.0
52	Chrysemys picta bellii	11643	7624	65.48	531	4.56	Reptilia	Testudines	Emydidae	Painted turtle		Chrysemys_picta_bellii-3.0.3
53	Crocodylus porosus	11563	7464	64.55	854	7.39	Reptilia	Crocodilia	Crocodylidae	Saltwater crocodile	57	CroPor_comp1
54	Gopherus evgoodei	11460			559	4.88	Reptilia	Testudines	Testudinidae	Goodes thornscrub tortoise		rGopEvg1_v1.p
55	Laticauda laticaudata	3049			379	12.43	Reptilia	Squamata	Elapidae	Blue-ringed sea krait		latLat_1.0
56	Naja naja	6862			616	8.98	Reptilia	Squamata	Elapidae	Indian cobra	32.3	Nana_v5
57	Notechis scutatus	6506			473	7.27	Reptilia	Squamata	Elapidae	Mainland tigersnake	14.1	TS10Xv2-PRI
58	Pelodiscus sinensis	10971	7014	63.93	379	3.45	Reptilia	Testudines	Trionychidae	Chinese softshell turtle		PelSin_1.0
59	Pelusios castaneus	11333			684	6.04	Reptilia	Testudines	Pelomedusidae	West African mud turtle	41	Pelusios_castaneus-1.0
60	Podarcis muralis	9172			381	4.15	Reptilia	Squamata	Lacertidae	Common wall lizard	10	PodMur_1.0
61	Pseudonaja textilis	6655			593	8.91	Reptilia	Squamata	Elapidae	Eastern brown snake		EBS10Xv2-PRI
62	Salvator merianae	8545	5802	67.9	719	8.41	Reptilia	Squamata	Teiidae	Argentine black and white tegu		HLtupMer3
63	Sphenodon punctatus	10841	6031	55.63			Reptilia	Rhynchocephalia	Sphenodontidae	Tuatara	90	ASM311381v1
64	Terrapene carolina triunguis	10643			405	3.81	Reptilia	Testudines	Emydidae	Three-toed box turtle		T_m_triunguis-2.0
65	Varanus komodoensis	8921			583	6.54	Reptilia	Squamata	Varanidae	Komodo dragon	62	ASM479886v1
66	Cyprinus carpio	526			58	11.03	Teleostei	Cypriniformes	Cyprinidae	Common carp	47	common_carp_genome
67	Danio rerio	1188			131	11.03	Teleostei	Cypriniformes	Cyprinidae	Zebra danio or zebrafish	5.5	GRCz11
